# Experiment level curation identifies high confidence transcriptional regulatory interactions in neurodevelopment

**DOI:** 10.1101/2021.04.11.439248

**Authors:** Eric Ching-Pan Chu, Alexander Morin, Tak Hou Calvin Chang, Tue Nguyen, Yi-Cheng Tsai, Aman Sharma, Chao Chun Liu, Paul Pavlidis

## Abstract

To facilitate the development of large-scale transcriptional regulatory networks (TRNs) that may enable in-silico analyses of disease mechanisms, a reliable catalogue of experimentally verified direct transcriptional regulatory interactions (DTRIs) is needed for training and validation. There has been a long history of using low-throughput experiments to validate single DTRIs. Therefore, we hypothesize that a reliable set of DTRIs could be produced by curating the published literature for such evidence. In our survey of previous curation efforts, we identified the lack of details about the quantity and the types of experimental evidence to be a major gap, despite the importance of such details for the identification of bona fide DTRIs. We developed a curation protocol to inspect the published literature for support of DTRIs at the experiment level, focusing on genes important to the development of the mammalian nervous system. We sought to record three types of low-throughput experiments: Transcription factor (TF) perturbation, TF-DNA binding, and TF-reporter assays. Using this protocol, we examined a total of 1,310 papers to assemble a collection of 1,499 unique DTRIs, involving 251 TFs and 825 target genes, many of which were not reported in any other DTRI resource. The majority of DTRIs (965, 64%) were supported by two or more types of experimental evidence and 27% were supported by all three. Of the DTRIs with all three types of evidence, 170 had been tested using primary tissues or cells and 44 had been tested directly in the central nervous system. We used our resource to document research biases among reports towards a small number of well-studied TFs. To demonstrate a use case for this resource, we compared our curation to a previously published high-throughput perturbation screen and found significant enrichment of the curated targets among genes differentially expressed in the developing brain in response to Pax6 deletion. This study demonstrates a proof-of-concept for the assembly of a high confidence DTRI resource in order to support the development of large-scale TRNs.

**Author Summary:** The capacity to computationally reconstruct gene regulatory networks using large-scale biological data is currently limited by the absence of a high confidence set of one-to-one regulatory interactions. Given the lengthy history of using small scale experimental assays to investigate individual interactions, we hypothesize that a reliable collection of gene regulatory interactions could be compiled by systematically inspecting the published literature. To this end, we developed a curation protocol to examine and record evidence of regulatory interactions at the individual experiment level. Focusing on the area of brain development, we applied our pipeline to 1,310 publications. We identified 3,601 individual experiments, providing detailed information about 1,499 regulatory interactions. Many of these interactions have verified activity specifically in the embryonic brain. By capturing reports of regulatory interactions at this level of granularity, we present a resource that is more interpretable than other similar resources.
