## Supplementary Figure S11 for "Experiment level curation identifies high confidence transcriptional regulatory interactions in neurodevelopment"

Supplementary Table S11. Experiments with negative results
PubMed_ID	TF_Symbol_Human	Target_Symbol_Human	TF_Entrez_ID	Target_Entrez_ID	TF_Species	Target_Species	Experiment_Type	Context_Type	Cell_Type	Age
24086482	GLI1	TERT	2735	7015	human	human	perturbation	cell_line	CLO_0001235	not_applicable
24086482	GLI1	TERT	2735	7015	human	human	reporter	cell_line	CLO_0001235	not_applicable
16754645	MECP2	UBE3A	17257	22215	mouse	mouse	perturbation	primary_tissue	UBERON_0000955	P56
16267835	LEF1	RUNX2	16842	12393	mouse	mouse	perturbation	cell_line	CLO_0007582	not_applicable
26971355	MEIS1	RNF6	4211	6049	human	human	reporter	cell_line	CLO_0001230	not_applicable
26971355	MEIS1	RNF6	4211	6049	human	human	perturbation	cell_line	CLO_0003684	not_applicable
15857687	NRSF	NTRK3	5978	4916	human	human	reporter	cell_line	CLO_0006948	not_applicable
15857687	NRSF	NTRK3	5978	4916	human	human	reporter	cell_line	CLO_0008154	not_applicable
20584984	NEUROD1	MAFA	18012	389692	mouse	mouse	perturbation	primary_tissue	UBERON_0000006	E15.5
10884377	CTNNB1	POSTN	12387	50706	mouse	mouse	perturbation	cell_line	BTO_0003569	not_applicable
10884377	CTNNB1	PTGS2	12387	19225	mouse	mouse	perturbation	cell_line	BTO_0003569	not_applicable
