## Supplementary Figure S7 for "Experiment level curation identifies high confidence transcriptional regulatory interactions in neurodevelopment"

Supplementary Table S7. TF-reporter experiment details
Experiment_ID	Experiment_Type	Mutated	Binding_Verified
exp_0012	reporter	TRUE	putative
exp_0013	reporter	TRUE	putative
exp_0020	reporter	FALSE	not_applicable
exp_0025	reporter	TRUE	putative
exp_0026	reporter	FALSE	not_applicable
exp_0027	reporter	FALSE	not_applicable
exp_0028	reporter	FALSE	not_applicable
exp_0041	reporter	TRUE	putative
exp_0046	reporter	FALSE	not_applicable
exp_0047	reporter	FALSE	not_applicable
exp_0050	reporter	FALSE	not_applicable
exp_0051	reporter	FALSE	not_applicable
exp_0053	reporter	FALSE	not_applicable
exp_0054	reporter	FALSE	not_applicable
exp_0063	reporter	TRUE	putative
exp_0064	reporter	TRUE	putative
exp_0067	reporter	TRUE	putative
exp_0079	reporter	TRUE	putative
exp_0080	reporter	TRUE	putative
exp_0082	reporter	FALSE	not_applicable
exp_0087	reporter	TRUE	putative
exp_0094	reporter	TRUE	putative
exp_0098	reporter	TRUE	putative
exp_0112	reporter	TRUE	emsa
exp_0116	reporter	TRUE	emsa
exp_0119	reporter	TRUE	emsa
exp_0122	reporter	FALSE	not_applicable
exp_0126	reporter	TRUE	emsa
exp_0134	reporter	TRUE	emsa
exp_0135	reporter	TRUE	emsa
exp_0141	reporter	TRUE	putative
exp_0142	reporter	FALSE	not_applicable
exp_0146	reporter	FALSE	not_applicable
exp_0151	reporter	TRUE	putative
exp_0156	reporter	FALSE	not_applicable
exp_0159	reporter	FALSE	not_applicable
exp_0162	reporter	FALSE	not_applicable
exp_0165	reporter	FALSE	not_applicable
exp_0166	reporter	FALSE	not_applicable
exp_0175	reporter	FALSE	not_applicable
exp_0184	reporter	FALSE	not_applicable
exp_0191	reporter	TRUE	emsa
exp_0195	reporter	FALSE	not_applicable
exp_0199	reporter	TRUE	emsa
exp_0203	reporter	TRUE	emsa
exp_0207	reporter	TRUE	putative
exp_0217	reporter	TRUE	emsa
exp_0222	reporter	TRUE	emsa
exp_0226	reporter	TRUE	putative
exp_0227	reporter	TRUE	putative
exp_0232	reporter	TRUE	putative
exp_0238	reporter	TRUE	emsa
exp_0242	reporter	TRUE	emsa
exp_0245	reporter	TRUE	putative
exp_0250	reporter	TRUE	emsa
exp_0251	reporter	TRUE	putative
exp_0254	reporter	FALSE	not_applicable
exp_0259	reporter	FALSE	not_applicable
exp_0263	reporter	TRUE	emsa
exp_0267	reporter	FALSE	not_applicable
exp_0271	reporter	TRUE	putative
exp_0275	reporter	TRUE	emsa
exp_0279	reporter	TRUE	emsa
exp_0284	reporter	TRUE	emsa
exp_0288	reporter	TRUE	emsa
exp_0301	reporter	TRUE	putative
exp_0302	reporter	TRUE	putative
exp_0305	reporter	TRUE	putative
exp_0310	reporter	TRUE	putative
exp_0319	reporter	FALSE	not_applicable
exp_0325	reporter	TRUE	emsa
exp_0337	reporter	FALSE	not_applicable
exp_0338	reporter	FALSE	not_applicable
exp_0344	reporter	FALSE	not_applicable
exp_0349	reporter	FALSE	not_applicable
exp_0351	reporter	FALSE	not_applicable
exp_0362	reporter	FALSE	not_applicable
exp_0366	reporter	FALSE	not_applicable
exp_0367	reporter	FALSE	not_applicable
exp_0373	reporter	FALSE	not_applicable
exp_0374	reporter	FALSE	not_applicable
exp_0379	reporter	FALSE	not_applicable
exp_0380	reporter	FALSE	not_applicable
exp_0389	reporter	TRUE	emsa
exp_0393	reporter	TRUE	emsa
exp_0395	reporter	TRUE	putative
exp_0396	reporter	TRUE	emsa
exp_0397	reporter	TRUE	emsa
exp_0398	reporter	TRUE	emsa
exp_0399	reporter	TRUE	emsa
exp_0400	reporter	TRUE	emsa
exp_0401	reporter	TRUE	emsa
exp_0410	reporter	TRUE	emsa
exp_0412	reporter	FALSE	not_applicable
exp_0414	reporter	FALSE	not_applicable
exp_0415	reporter	FALSE	not_applicable
exp_0416	reporter	FALSE	not_applicable
exp_0417	reporter	FALSE	not_applicable
exp_0418	reporter	FALSE	not_applicable
exp_0429	reporter	FALSE	not_applicable
exp_0432	reporter	FALSE	not_applicable
exp_0435	reporter	TRUE	putative
exp_0436	reporter	TRUE	putative
exp_0437	reporter	TRUE	putative
exp_0438	reporter	TRUE	putative
exp_0439	reporter	TRUE	putative
exp_0440	reporter	TRUE	putative
exp_0441	reporter	TRUE	putative
exp_0450	reporter	TRUE	putative
exp_0451	reporter	TRUE	putative
exp_0452	reporter	TRUE	putative
exp_0453	reporter	TRUE	putative
exp_0458	reporter	TRUE	emsa
exp_0461	reporter	FALSE	not_applicable
exp_0465	reporter	FALSE	not_applicable
exp_0469	reporter	FALSE	not_applicable
exp_0473	reporter	FALSE	not_applicable
exp_0477	reporter	FALSE	not_applicable
exp_0482	reporter	TRUE	emsa
exp_0486	reporter	TRUE	emsa
exp_0490	reporter	TRUE	putative
exp_0497	reporter	TRUE	putative
exp_0498	reporter	TRUE	putative
exp_0501	reporter	TRUE	putative
exp_0502	reporter	TRUE	putative
exp_0504	reporter	TRUE	putative
exp_0505	reporter	TRUE	putative
exp_0506	reporter	TRUE	putative
exp_0507	reporter	TRUE	putative
exp_0512	reporter	FALSE	not_applicable
exp_0513	reporter	FALSE	not_applicable
exp_0519	reporter	FALSE	not_applicable
exp_0522	reporter	FALSE	not_applicable
exp_0531	reporter	TRUE	putative
exp_0533	reporter	TRUE	putative
exp_0536	reporter	FALSE	not_applicable
exp_0540	reporter	FALSE	not_applicable
exp_0545	reporter	TRUE	putative
exp_0547	reporter	TRUE	putative
exp_0550	reporter	TRUE	putative
exp_0553	reporter	TRUE	putative
exp_0565	reporter	TRUE	emsa
exp_0568	reporter	FALSE	not_applicable
exp_0593	reporter	TRUE	emsa
exp_0594	reporter	TRUE	emsa
exp_0600	reporter	TRUE	emsa
exp_0601	reporter	FALSE	not_applicable
exp_0602	reporter	FALSE	not_applicable
exp_0607	reporter	TRUE	emsa
exp_0608	reporter	TRUE	emsa
exp_0609	reporter	TRUE	emsa
exp_0610	reporter	TRUE	emsa
exp_0611	reporter	FALSE	not_applicable
exp_0612	reporter	FALSE	not_applicable
exp_0622	reporter	FALSE	not_applicable
exp_0629	reporter	TRUE	emsa
exp_0630	reporter	TRUE	emsa
exp_0631	reporter	TRUE	emsa
exp_0633	reporter	TRUE	emsa
exp_0637	reporter	TRUE	emsa
exp_0639	reporter	FALSE	not_applicable
exp_0643	reporter	FALSE	not_applicable
exp_0655	reporter	TRUE	putative
exp_0658	reporter	TRUE	putative
exp_0661	reporter	FALSE	not_applicable
exp_0664	reporter	FALSE	not_applicable
exp_0669	reporter	FALSE	not_applicable
exp_0679	reporter	TRUE	putative
exp_0681	reporter	TRUE	putative
exp_0682	reporter	TRUE	putative
exp_0683	reporter	TRUE	putative
exp_0684	reporter	TRUE	putative
exp_0685	reporter	TRUE	putative
exp_0692	reporter	FALSE	not_applicable
exp_0693	reporter	FALSE	not_applicable
exp_0694	reporter	TRUE	emsa
exp_0696	reporter	TRUE	emsa
exp_0697	reporter	FALSE	not_applicable
exp_0704	reporter	FALSE	not_applicable
exp_0705	reporter	FALSE	not_applicable
exp_0708	reporter	FALSE	not_applicable
exp_0711	reporter	FALSE	not_applicable
exp_0715	reporter	TRUE	emsa
exp_0724	reporter	TRUE	emsa
exp_0725	reporter	FALSE	not_applicable
exp_0727	reporter	TRUE	emsa
exp_0728	reporter	FALSE	not_applicable
exp_0737	reporter	FALSE	not_applicable
exp_0739	reporter	FALSE	not_applicable
exp_0750	reporter	FALSE	not_applicable
exp_0752	reporter	TRUE	putative
exp_0755	reporter	TRUE	emsa
exp_0762	reporter	TRUE	emsa
exp_0772	reporter	FALSE	not_applicable
exp_0777	reporter	TRUE	putative
exp_0778	reporter	FALSE	not_applicable
exp_0779	reporter	TRUE	putative
exp_0780	reporter	TRUE	putative
exp_0781	reporter	FALSE	not_applicable
exp_0782	reporter	TRUE	putative
exp_0783	reporter	FALSE	not_applicable
exp_0785	reporter	TRUE	putative
exp_0788	reporter	TRUE	putative
exp_0793	reporter	TRUE	emsa
exp_0803	reporter	TRUE	putative
exp_0808	reporter	FALSE	not_applicable
exp_0810	reporter	TRUE	emsa
exp_0812	reporter	FALSE	not_applicable
exp_0815	reporter	FALSE	not_applicable
exp_0819	reporter	FALSE	not_applicable
exp_0823	reporter	FALSE	not_applicable
exp_0826	reporter	TRUE	emsa
exp_0835	reporter	FALSE	not_applicable
exp_0839	reporter	TRUE	putative
exp_0841	reporter	TRUE	putative
exp_0843	reporter	FALSE	not_applicable
exp_0848	reporter	FALSE	not_applicable
exp_0850	reporter	TRUE	putative
exp_0856	reporter	TRUE	putative
exp_0865	reporter	FALSE	not_applicable
exp_0866	reporter	FALSE	not_applicable
exp_0869	reporter	FALSE	not_applicable
exp_0870	reporter	FALSE	not_applicable
exp_0875	reporter	FALSE	not_applicable
exp_0881	reporter	TRUE	putative
exp_0894	reporter	FALSE	not_applicable
exp_0904	reporter	TRUE	emsa
exp_0906	reporter	FALSE	not_applicable
exp_0935	reporter	TRUE	emsa
exp_0936	reporter	TRUE	emsa
exp_0941	reporter	TRUE	emsa
exp_0950	reporter	TRUE	putative
exp_0955	reporter	TRUE	emsa
exp_0961	reporter	TRUE	emsa
exp_0967	reporter	FALSE	not_applicable
exp_0968	reporter	FALSE	not_applicable
exp_0977	reporter	TRUE	emsa
exp_0980	reporter	FALSE	not_applicable
exp_0982	reporter	FALSE	not_applicable
exp_0983	reporter	FALSE	not_applicable
exp_0984	reporter	FALSE	not_applicable
exp_0985	reporter	FALSE	not_applicable
exp_0988	reporter	TRUE	putative
exp_0991	reporter	TRUE	putative
exp_0994	reporter	TRUE	emsa
exp_1004	reporter	FALSE	not_applicable
exp_1007	reporter	FALSE	not_applicable
exp_1010	reporter	FALSE	not_applicable
exp_1013	reporter	FALSE	not_applicable
exp_1016	reporter	FALSE	not_applicable
exp_1019	reporter	FALSE	not_applicable
exp_1022	reporter	FALSE	not_applicable
exp_1025	reporter	FALSE	not_applicable
exp_1029	reporter	TRUE	emsa
exp_1033	reporter	TRUE	emsa
exp_1037	reporter	FALSE	not_applicable
exp_1039	reporter	TRUE	putative
exp_1054	reporter	TRUE	emsa
exp_1058	reporter	TRUE	putative
exp_1067	reporter	FALSE	not_applicable
exp_1070	reporter	TRUE	putative
exp_1077	reporter	TRUE	putative
exp_1082	reporter	TRUE	emsa
exp_1097	reporter	TRUE	putative
exp_1099	reporter	TRUE	emsa
exp_1100	reporter	TRUE	emsa
exp_1115	reporter	TRUE	putative
exp_1116	reporter	TRUE	putative
exp_1144	reporter	TRUE	emsa
exp_1145	reporter	TRUE	emsa
exp_1146	reporter	TRUE	emsa
exp_1158	reporter	TRUE	putative
exp_1161	reporter	TRUE	putative
exp_1164	reporter	TRUE	putative
exp_1167	reporter	TRUE	putative
exp_1172	reporter	TRUE	putative
exp_1173	reporter	TRUE	putative
exp_1178	reporter	TRUE	emsa
exp_1181	reporter	FALSE	not_applicable
exp_1182	reporter	FALSE	not_applicable
exp_1183	reporter	FALSE	not_applicable
exp_1184	reporter	FALSE	not_applicable
exp_1185	reporter	TRUE	putative
exp_1186	reporter	TRUE	putative
exp_1187	reporter	TRUE	putative
exp_1205	reporter	TRUE	emsa
exp_1216	reporter	FALSE	not_applicable
exp_1245	reporter	FALSE	not_applicable
exp_1247	reporter	FALSE	not_applicable
exp_1310	reporter	FALSE	not_applicable
exp_1311	reporter	FALSE	not_applicable
exp_1312	reporter	FALSE	not_applicable
exp_1319	reporter	FALSE	not_applicable
exp_1322	reporter	TRUE	emsa
exp_1323	reporter	TRUE	emsa
exp_1326	reporter	TRUE	putative
exp_1328	reporter	FALSE	not_applicable
exp_1329	reporter	FALSE	not_applicable
exp_1332	reporter	TRUE	putative
exp_1335	reporter	FALSE	not_applicable
exp_1337	reporter	TRUE	emsa
exp_1338	reporter	TRUE	emsa
exp_1345	reporter	FALSE	not_applicable
exp_1351	reporter	TRUE	putative
exp_1352	reporter	FALSE	not_applicable
exp_1362	reporter	TRUE	putative
exp_1365	reporter	FALSE	not_applicable
exp_1366	reporter	FALSE	not_applicable
exp_1367	reporter	FALSE	not_applicable
exp_1368	reporter	TRUE	putative
exp_1370	reporter	TRUE	putative
exp_1374	reporter	TRUE	putative
exp_1376	reporter	TRUE	emsa
exp_1378	reporter	FALSE	not_applicable
exp_1380	reporter	FALSE	not_applicable
exp_1384	reporter	FALSE	not_applicable
exp_1387	reporter	FALSE	not_applicable
exp_1396	reporter	FALSE	not_applicable
exp_1400	reporter	FALSE	not_applicable
exp_1402	reporter	TRUE	putative
exp_1403	reporter	FALSE	not_applicable
exp_1404	reporter	FALSE	not_applicable
exp_1406	reporter	FALSE	not_applicable
exp_1408	reporter	FALSE	not_applicable
exp_1412	reporter	TRUE	putative
exp_1414	reporter	TRUE	putative
exp_1415	reporter	TRUE	putative
exp_1416	reporter	TRUE	putative
exp_1419	reporter	FALSE	not_applicable
exp_1420	reporter	FALSE	not_applicable
exp_1423	reporter	FALSE	not_applicable
exp_1424	reporter	FALSE	not_applicable
exp_1428	reporter	TRUE	putative
exp_1432	reporter	TRUE	emsa
exp_1433	reporter	TRUE	putative
exp_1435	reporter	TRUE	putative
exp_1437	reporter	TRUE	putative
exp_1441	reporter	TRUE	putative
exp_1444	reporter	FALSE	not_applicable
exp_1452	reporter	FALSE	not_applicable
exp_1457	reporter	TRUE	putative
exp_1459	reporter	TRUE	putative
exp_1461	reporter	FALSE	not_applicable
exp_1463	reporter	FALSE	not_applicable
exp_1470	reporter	TRUE	emsa
exp_1474	reporter	TRUE	emsa
exp_1475	reporter	FALSE	not_applicable
exp_1480	reporter	FALSE	not_applicable
exp_1482	reporter	TRUE	putative
exp_1488	reporter	FALSE	not_applicable
exp_1499	reporter	FALSE	not_applicable
exp_1511	reporter	TRUE	putative
exp_1513	reporter	TRUE	putative
exp_1516	reporter	FALSE	not_applicable
exp_1519	reporter	FALSE	not_applicable
exp_1524	reporter	FALSE	not_applicable
exp_1527	reporter	FALSE	not_applicable
exp_1530	reporter	TRUE	putative
exp_1533	reporter	FALSE	not_applicable
exp_1534	reporter	FALSE	not_applicable
exp_1536	reporter	FALSE	not_applicable
exp_1538	reporter	FALSE	not_applicable
exp_1543	reporter	TRUE	putative
exp_1571	reporter	FALSE	not_applicable
exp_1572	reporter	TRUE	putative
exp_1576	reporter	FALSE	not_applicable
exp_1577	reporter	FALSE	not_applicable
exp_1578	reporter	FALSE	not_applicable
exp_1580	reporter	FALSE	not_applicable
exp_1583	reporter	FALSE	not_applicable
exp_1590	reporter	TRUE	putative
exp_1592	reporter	TRUE	putative
exp_1594	reporter	TRUE	putative
exp_1596	reporter	FALSE	not_applicable
exp_1598	reporter	FALSE	not_applicable
exp_1600	reporter	FALSE	not_applicable
exp_1602	reporter	TRUE	putative
exp_1603	reporter	TRUE	putative
exp_1605	reporter	FALSE	not_applicable
exp_1607	reporter	TRUE	putative
exp_1610	reporter	FALSE	not_applicable
exp_1611	reporter	FALSE	not_applicable
exp_1614	reporter	FALSE	not_applicable
exp_1616	reporter	TRUE	putative
exp_1621	reporter	FALSE	not_applicable
exp_1624	reporter	FALSE	not_applicable
exp_1627	reporter	FALSE	not_applicable
exp_1633	reporter	FALSE	not_applicable
exp_1634	reporter	FALSE	not_applicable
exp_1638	reporter	TRUE	putative
exp_1653	reporter	FALSE	not_applicable
exp_1655	reporter	FALSE	not_applicable
exp_1657	reporter	FALSE	not_applicable
exp_1659	reporter	FALSE	not_applicable
exp_1668	reporter	FALSE	not_applicable
exp_1669	reporter	FALSE	not_applicable
exp_1673	reporter	TRUE	emsa
exp_1674	reporter	TRUE	emsa
exp_1677	reporter	FALSE	not_applicable
exp_1680	reporter	TRUE	putative
exp_1682	reporter	FALSE	not_applicable
exp_1683	reporter	FALSE	not_applicable
exp_1690	reporter	FALSE	not_applicable
exp_1699	reporter	FALSE	not_applicable
exp_1700	reporter	FALSE	not_applicable
exp_1705	reporter	FALSE	not_applicable
exp_1709	reporter	TRUE	putative
exp_1712	reporter	FALSE	not_applicable
exp_1715	reporter	TRUE	putative
exp_1716	reporter	TRUE	putative
exp_1718	reporter	TRUE	putative
exp_1721	reporter	FALSE	not_applicable
exp_1726	reporter	FALSE	not_applicable
exp_1731	reporter	FALSE	not_applicable
exp_1732	reporter	FALSE	not_applicable
exp_1735	reporter	FALSE	not_applicable
exp_1741	reporter	FALSE	not_applicable
exp_1743	reporter	FALSE	not_applicable
exp_1746	reporter	FALSE	not_applicable
exp_1749	reporter	FALSE	not_applicable
exp_1752	reporter	TRUE	putative
exp_1756	reporter	FALSE	not_applicable
exp_1761	reporter	FALSE	not_applicable
exp_1764	reporter	FALSE	not_applicable
exp_1767	reporter	TRUE	putative
exp_1768	reporter	TRUE	putative
exp_1770	reporter	FALSE	not_applicable
exp_1773	reporter	TRUE	putative
exp_1776	reporter	TRUE	putative
exp_1778	reporter	TRUE	putative
exp_1780	reporter	FALSE	not_applicable
exp_1781	reporter	FALSE	not_applicable
exp_1782	reporter	FALSE	not_applicable
exp_1786	reporter	FALSE	not_applicable
exp_1796	reporter	TRUE	putative
exp_1799	reporter	TRUE	putative
exp_1800	reporter	TRUE	putative
exp_1802	reporter	FALSE	not_applicable
exp_1803	reporter	FALSE	not_applicable
exp_1806	reporter	TRUE	putative
exp_1814	reporter	FALSE	not_applicable
exp_1815	reporter	FALSE	not_applicable
exp_1816	reporter	FALSE	not_applicable
exp_1817	reporter	FALSE	not_applicable
exp_1833	reporter	TRUE	emsa
exp_1834	reporter	TRUE	emsa
exp_1837	reporter	TRUE	putative
exp_1838	reporter	TRUE	putative
exp_1842	reporter	TRUE	emsa
exp_1865	reporter	FALSE	not_applicable
exp_1869	reporter	TRUE	putative
exp_1889	reporter	FALSE	not_applicable
exp_1890	reporter	FALSE	not_applicable
exp_1892	reporter	FALSE	not_applicable
exp_1894	reporter	FALSE	not_applicable
exp_1895	reporter	FALSE	not_applicable
exp_1900	reporter	FALSE	not_applicable
exp_1901	reporter	FALSE	not_applicable
exp_1902	reporter	FALSE	not_applicable
exp_1905	reporter	FALSE	not_applicable
exp_1907	reporter	FALSE	not_applicable
exp_1909	reporter	FALSE	not_applicable
exp_1912	reporter	TRUE	putative
exp_1915	reporter	FALSE	not_applicable
exp_1918	reporter	FALSE	not_applicable
exp_1921	reporter	FALSE	not_applicable
exp_1924	reporter	FALSE	not_applicable
exp_1929	reporter	TRUE	putative
exp_1931	reporter	FALSE	not_applicable
exp_1934	reporter	FALSE	not_applicable
exp_1940	reporter	FALSE	not_applicable
exp_1945	reporter	FALSE	not_applicable
exp_1946	reporter	FALSE	not_applicable
exp_1949	reporter	FALSE	not_applicable
exp_1950	reporter	FALSE	not_applicable
exp_1953	reporter	FALSE	not_applicable
exp_1959	reporter	TRUE	putative
exp_1962	reporter	FALSE	not_applicable
exp_1963	reporter	FALSE	not_applicable
exp_1965	reporter	FALSE	not_applicable
exp_1966	reporter	FALSE	not_applicable
exp_1968	reporter	FALSE	not_applicable
exp_1970	reporter	FALSE	not_applicable
exp_1971	reporter	FALSE	not_applicable
exp_1977	reporter	TRUE	putative
exp_1980	reporter	TRUE	putative
exp_1984	reporter	TRUE	putative
exp_1992	reporter	TRUE	putative
exp_1995	reporter	TRUE	putative
exp_1998	reporter	FALSE	not_applicable
exp_2001	reporter	FALSE	not_applicable
exp_2013	reporter	FALSE	not_applicable
exp_2014	reporter	FALSE	not_applicable
exp_2015	reporter	FALSE	not_applicable
exp_2018	reporter	TRUE	putative
exp_2021	reporter	TRUE	putative
exp_2023	reporter	TRUE	putative
exp_2026	reporter	TRUE	putative
exp_2027	reporter	TRUE	putative
exp_2060	reporter	TRUE	putative
exp_2063	reporter	TRUE	putative
exp_2064	reporter	TRUE	putative
exp_2068	reporter	FALSE	not_applicable
exp_2070	reporter	FALSE	not_applicable
exp_2072	reporter	FALSE	not_applicable
exp_2074	reporter	FALSE	not_applicable
exp_2085	reporter	TRUE	putative
exp_2089	reporter	TRUE	putative
exp_2093	reporter	TRUE	putative
exp_2106	reporter	TRUE	putative
exp_2110	reporter	FALSE	not_applicable
exp_2111	reporter	FALSE	not_applicable
exp_2133	reporter	FALSE	not_applicable
exp_2137	reporter	FALSE	not_applicable
exp_2138	reporter	FALSE	not_applicable
exp_2144	reporter	TRUE	putative
exp_2151	reporter	FALSE	not_applicable
exp_2162	reporter	TRUE	putative
exp_2163	reporter	TRUE	putative
exp_2167	reporter	TRUE	putative
exp_2170	reporter	TRUE	putative
exp_2173	reporter	TRUE	putative
exp_2176	reporter	FALSE	not_applicable
exp_2179	reporter	FALSE	not_applicable
exp_2181	reporter	TRUE	putative
exp_2183	reporter	FALSE	not_applicable
exp_2195	reporter	TRUE	putative
exp_2198	reporter	TRUE	putative
exp_2201	reporter	TRUE	putative
exp_2204	reporter	TRUE	putative
exp_2207	reporter	FALSE	not_applicable
exp_2209	reporter	FALSE	not_applicable
exp_2210	reporter	FALSE	not_applicable
exp_2214	reporter	FALSE	not_applicable
exp_2215	reporter	FALSE	not_applicable
exp_2227	reporter	TRUE	putative
exp_2231	reporter	TRUE	putative
exp_2232	reporter	FALSE	not_applicable
exp_2233	reporter	FALSE	not_applicable
exp_2234	reporter	TRUE	putative
exp_2236	reporter	FALSE	not_applicable
exp_2241	reporter	FALSE	not_applicable
exp_2242	reporter	FALSE	not_applicable
exp_2247	reporter	TRUE	putative
exp_2249	reporter	TRUE	putative
exp_2255	reporter	TRUE	putative
exp_2260	reporter	TRUE	putative
exp_2263	reporter	TRUE	putative
exp_2270	reporter	TRUE	putative
exp_2279	reporter	FALSE	not_applicable
exp_2281	reporter	FALSE	not_applicable
exp_2301	reporter	FALSE	not_applicable
exp_2302	reporter	FALSE	not_applicable
exp_2305	reporter	FALSE	not_applicable
exp_2306	reporter	FALSE	not_applicable
exp_2309	reporter	TRUE	putative
exp_2311	reporter	TRUE	putative
exp_2338	reporter	FALSE	not_applicable
exp_2340	reporter	FALSE	not_applicable
exp_2343	reporter	FALSE	not_applicable
exp_2344	reporter	FALSE	not_applicable
exp_2348	reporter	TRUE	putative
exp_2356	reporter	TRUE	putative
exp_2360	reporter	FALSE	not_applicable
exp_2362	reporter	TRUE	emsa
exp_2365	reporter	TRUE	emsa
exp_2367	reporter	FALSE	not_applicable
exp_2368	reporter	FALSE	not_applicable
exp_2370	reporter	FALSE	not_applicable
exp_2374	reporter	TRUE	emsa
exp_2380	reporter	FALSE	not_applicable
exp_2384	reporter	TRUE	putative
exp_2386	reporter	TRUE	putative
exp_2387	reporter	FALSE	not_applicable
exp_2388	reporter	FALSE	not_applicable
exp_2389	reporter	TRUE	putative
exp_2393	reporter	TRUE	putative
exp_2397	reporter	FALSE	not_applicable
exp_2399	reporter	FALSE	not_applicable
exp_2404	reporter	FALSE	not_applicable
exp_2406	reporter	FALSE	not_applicable
exp_2411	reporter	TRUE	putative
exp_2412	reporter	TRUE	emsa
exp_2413	reporter	FALSE	not_applicable
exp_2416	reporter	FALSE	not_applicable
exp_2418	reporter	FALSE	not_applicable
exp_2421	reporter	FALSE	not_applicable
exp_2423	reporter	TRUE	putative
exp_2424	reporter	FALSE	not_applicable
exp_2428	reporter	TRUE	emsa
exp_2430	reporter	FALSE	not_applicable
exp_2432	reporter	FALSE	not_applicable
exp_2434	reporter	FALSE	not_applicable
exp_2436	reporter	FALSE	not_applicable
exp_2440	reporter	TRUE	emsa
exp_2442	reporter	FALSE	not_applicable
exp_2443	reporter	FALSE	not_applicable
exp_2444	reporter	FALSE	not_applicable
exp_2445	reporter	TRUE	putative
exp_2448	reporter	FALSE	not_applicable
exp_2452	reporter	FALSE	not_applicable
exp_2456	reporter	TRUE	emsa
exp_2459	reporter	FALSE	not_applicable
exp_2460	reporter	FALSE	not_applicable
exp_2461	reporter	FALSE	not_applicable
exp_2462	reporter	FALSE	not_applicable
exp_2465	reporter	TRUE	putative
exp_2466	reporter	TRUE	putative
exp_2473	reporter	FALSE	not_applicable
exp_2476	reporter	FALSE	not_applicable
exp_2479	reporter	TRUE	emsa
exp_2483	reporter	TRUE	putative
exp_2490	reporter	FALSE	not_applicable
exp_2491	reporter	FALSE	not_applicable
exp_2492	reporter	FALSE	not_applicable
exp_2494	reporter	TRUE	emsa
exp_2505	reporter	FALSE	not_applicable
exp_2506	reporter	FALSE	not_applicable
exp_2514	reporter	FALSE	not_applicable
exp_2516	reporter	FALSE	not_applicable
exp_2518	reporter	FALSE	not_applicable
exp_2525	reporter	FALSE	not_applicable
exp_2536	reporter	TRUE	emsa
exp_2539	reporter	FALSE	not_applicable
exp_2540	reporter	TRUE	putative
exp_2549	reporter	TRUE	emsa
exp_2550	reporter	FALSE	not_applicable
exp_2554	reporter	FALSE	not_applicable
exp_2559	reporter	FALSE	not_applicable
exp_2562	reporter	TRUE	putative
exp_2564	reporter	TRUE	putative
exp_2567	reporter	TRUE	putative
exp_2568	reporter	TRUE	putative
exp_2573	reporter	FALSE	not_applicable
exp_2575	reporter	FALSE	not_applicable
exp_2577	reporter	TRUE	putative
exp_2579	reporter	FALSE	not_applicable
exp_2581	reporter	TRUE	emsa
exp_2582	reporter	TRUE	emsa
exp_2585	reporter	FALSE	not_applicable
exp_2589	reporter	FALSE	not_applicable
exp_2597	reporter	TRUE	putative
exp_2602	reporter	FALSE	not_applicable
exp_2603	reporter	FALSE	not_applicable
exp_2606	reporter	FALSE	not_applicable
exp_2607	reporter	FALSE	not_applicable
exp_2608	reporter	FALSE	not_applicable
exp_2609	reporter	FALSE	not_applicable
exp_2614	reporter	TRUE	emsa
exp_2622	reporter	FALSE	not_applicable
exp_2631	reporter	FALSE	not_applicable
exp_2633	reporter	FALSE	not_applicable
exp_2635	reporter	FALSE	not_applicable
exp_2642	reporter	TRUE	putative
exp_2644	reporter	TRUE	putative
exp_2646	reporter	TRUE	putative
exp_2648	reporter	TRUE	putative
exp_2650	reporter	TRUE	emsa
exp_2651	reporter	FALSE	not_applicable
exp_2653	reporter	TRUE	emsa
exp_2655	reporter	TRUE	emsa
exp_2657	reporter	FALSE	not_applicable
exp_2659	reporter	FALSE	not_applicable
exp_2661	reporter	TRUE	emsa
exp_2670	reporter	FALSE	not_applicable
exp_2672	reporter	FALSE	not_applicable
exp_2674	reporter	FALSE	not_applicable
exp_2676	reporter	FALSE	not_applicable
exp_2684	reporter	TRUE	putative
exp_2688	reporter	TRUE	emsa
exp_2696	reporter	TRUE	putative
exp_2697	reporter	TRUE	putative
exp_2698	reporter	TRUE	putative
exp_2700	reporter	TRUE	emsa
exp_2706	reporter	TRUE	emsa
exp_2713	reporter	FALSE	not_applicable
exp_2716	reporter	TRUE	emsa
exp_2723	reporter	FALSE	not_applicable
exp_2727	reporter	FALSE	not_applicable
exp_2728	reporter	FALSE	not_applicable
exp_2729	reporter	TRUE	emsa
exp_2730	reporter	TRUE	emsa
exp_2731	reporter	TRUE	emsa
exp_2740	reporter	TRUE	putative
exp_2741	reporter	FALSE	not_applicable
exp_2744	reporter	FALSE	not_applicable
exp_2745	reporter	FALSE	not_applicable
exp_2757	reporter	FALSE	not_applicable
exp_2759	reporter	FALSE	not_applicable
exp_2760	reporter	FALSE	not_applicable
exp_2764	reporter	FALSE	not_applicable
exp_2766	reporter	FALSE	not_applicable
exp_2771	reporter	FALSE	not_applicable
exp_2783	reporter	FALSE	not_applicable
exp_2794	reporter	TRUE	putative
exp_2795	reporter	TRUE	putative
exp_2798	reporter	FALSE	not_applicable
exp_2799	reporter	FALSE	not_applicable
exp_2805	reporter	TRUE	putative
exp_2808	reporter	FALSE	not_applicable
exp_2828	reporter	TRUE	putative
exp_2832	reporter	FALSE	not_applicable
exp_2840	reporter	FALSE	not_applicable
exp_2841	reporter	FALSE	not_applicable
exp_2842	reporter	FALSE	not_applicable
exp_2843	reporter	FALSE	not_applicable
exp_2844	reporter	FALSE	not_applicable
exp_2846	reporter	FALSE	not_applicable
exp_2849	reporter	FALSE	not_applicable
exp_2850	reporter	FALSE	not_applicable
exp_2851	reporter	FALSE	not_applicable
exp_2853	reporter	FALSE	not_applicable
exp_2854	reporter	FALSE	not_applicable
exp_2863	reporter	FALSE	not_applicable
exp_2866	reporter	FALSE	not_applicable
exp_2871	reporter	TRUE	putative
exp_2875	reporter	TRUE	putative
exp_2891	reporter	TRUE	emsa
exp_2894	reporter	TRUE	emsa
exp_2900	reporter	FALSE	not_applicable
exp_2902	reporter	FALSE	not_applicable
exp_2906	reporter	FALSE	not_applicable
exp_2910	reporter	FALSE	not_applicable
exp_2919	reporter	FALSE	not_applicable
exp_2923	reporter	TRUE	putative
exp_2929	reporter	FALSE	not_applicable
exp_2933	reporter	FALSE	not_applicable
exp_2937	reporter	TRUE	putative
exp_2941	reporter	TRUE	putative
exp_2944	reporter	TRUE	putative
exp_2966	reporter	FALSE	not_applicable
exp_2967	reporter	FALSE	not_applicable
exp_2968	reporter	FALSE	not_applicable
exp_2969	reporter	FALSE	not_applicable
exp_2979	reporter	TRUE	putative
exp_2995	reporter	TRUE	putative
exp_2996	reporter	FALSE	not_applicable
exp_3001	reporter	FALSE	not_applicable
exp_3004	reporter	FALSE	not_applicable
exp_3013	reporter	TRUE	putative
exp_3014	reporter	TRUE	putative
exp_3017	reporter	TRUE	putative
exp_3018	reporter	TRUE	putative
exp_3021	reporter	TRUE	putative
exp_3023	reporter	FALSE	not_applicable
exp_3026	reporter	FALSE	not_applicable
exp_3030	reporter	FALSE	not_applicable
exp_3034	reporter	FALSE	not_applicable
exp_3037	reporter	FALSE	not_applicable
exp_3040	reporter	FALSE	not_applicable
exp_3084	reporter	TRUE	putative
exp_3093	reporter	FALSE	not_applicable
exp_3095	reporter	TRUE	putative
exp_3103	reporter	FALSE	not_applicable
exp_3104	reporter	FALSE	not_applicable
exp_3105	reporter	FALSE	not_applicable
exp_3106	reporter	FALSE	not_applicable
exp_3107	reporter	FALSE	not_applicable
exp_3108	reporter	FALSE	not_applicable
exp_3110	reporter	TRUE	putative
exp_3147	reporter	TRUE	emsa
exp_3149	reporter	TRUE	emsa
exp_3159	reporter	FALSE	not_applicable
exp_3162	reporter	FALSE	not_applicable
exp_3167	reporter	TRUE	putative
exp_3170	reporter	TRUE	putative
exp_3179	reporter	FALSE	not_applicable
exp_3185	reporter	TRUE	putative
exp_3187	reporter	TRUE	putative
exp_3196	reporter	FALSE	not_applicable
exp_3207	reporter	TRUE	putative
exp_3215	reporter	FALSE	not_applicable
exp_3216	reporter	FALSE	not_applicable
exp_3218	reporter	FALSE	not_applicable
exp_3230	reporter	FALSE	not_applicable
exp_3232	reporter	TRUE	emsa
exp_3239	reporter	FALSE	not_applicable
exp_3240	reporter	FALSE	not_applicable
exp_3246	reporter	FALSE	not_applicable
exp_3248	reporter	FALSE	not_applicable
exp_3255	reporter	FALSE	not_applicable
exp_3257	reporter	FALSE	not_applicable
exp_3260	reporter	FALSE	not_applicable
exp_3263	reporter	FALSE	not_applicable
exp_3279	reporter	FALSE	not_applicable
exp_3280	reporter	FALSE	not_applicable
exp_3284	reporter	TRUE	putative
exp_3287	reporter	FALSE	not_applicable
exp_3292	reporter	FALSE	not_applicable
exp_3296	reporter	FALSE	not_applicable
exp_3297	reporter	FALSE	not_applicable
exp_3301	reporter	FALSE	not_applicable
exp_3304	reporter	FALSE	not_applicable
exp_3309	reporter	FALSE	not_applicable
exp_3312	reporter	FALSE	not_applicable
exp_3316	reporter	FALSE	not_applicable
exp_3319	reporter	FALSE	not_applicable
exp_3345	reporter	FALSE	not_applicable
exp_3366	reporter	FALSE	not_applicable
exp_3368	reporter	TRUE	putative
exp_3370	reporter	FALSE	not_applicable
exp_3371	reporter	FALSE	not_applicable
exp_3372	reporter	FALSE	not_applicable
exp_3375	reporter	TRUE	putative
exp_3388	reporter	TRUE	putative
exp_3393	reporter	FALSE	not_applicable
exp_3395	reporter	FALSE	not_applicable
exp_3398	reporter	FALSE	not_applicable
exp_3400	reporter	TRUE	emsa
exp_3407	reporter	TRUE	putative
exp_3432	reporter	FALSE	not_applicable
exp_3435	reporter	FALSE	not_applicable
exp_3442	reporter	FALSE	not_applicable
exp_3454	reporter	TRUE	emsa
exp_3464	reporter	FALSE	not_applicable
exp_3465	reporter	FALSE	not_applicable
exp_3466	reporter	FALSE	not_applicable
exp_3469	reporter	FALSE	not_applicable
exp_3470	reporter	FALSE	not_applicable
exp_3473	reporter	FALSE	not_applicable
exp_3476	reporter	FALSE	not_applicable
exp_3477	reporter	FALSE	not_applicable
exp_3478	reporter	FALSE	not_applicable
exp_3479	reporter	FALSE	not_applicable
exp_3491	reporter	FALSE	not_applicable
exp_3492	reporter	FALSE	not_applicable
exp_3493	reporter	FALSE	not_applicable
exp_3495	reporter	FALSE	not_applicable
exp_3501	reporter	FALSE	not_applicable
exp_3512	reporter	FALSE	not_applicable
exp_3521	reporter	TRUE	putative
exp_3524	reporter	TRUE	emsa
exp_3526	reporter	FALSE	not_applicable
exp_3541	reporter	FALSE	not_applicable
exp_3544	reporter	TRUE	putative
exp_3548	reporter	TRUE	putative
exp_3549	reporter	TRUE	putative
exp_3551	reporter	TRUE	putative
exp_3554	reporter	TRUE	putative
exp_3557	reporter	TRUE	putative
exp_3558	reporter	TRUE	putative
exp_3566	reporter	TRUE	putative
exp_3570	reporter	FALSE	not_applicable
exp_3571	reporter	FALSE	not_applicable
exp_3573	reporter	FALSE	not_applicable
exp_3578	reporter	FALSE	not_applicable
exp_3579	reporter	FALSE	not_applicable
exp_3582	reporter	TRUE	putative
exp_3583	reporter	TRUE	putative
exp_3584	reporter	FALSE	not_applicable
exp_3595	reporter	TRUE	putative
exp_3601	reporter	FALSE	not_applicable
exp_3604	reporter	FALSE	not_applicable
exp_3605	reporter	FALSE	not_applicable
exp_3609	reporter	TRUE	emsa
exp_3626	reporter	TRUE	putative
exp_3630	reporter	FALSE	not_applicable
exp_3635	reporter	FALSE	not_applicable
exp_3642	reporter	FALSE	not_applicable
exp_3646	reporter	FALSE	not_applicable
exp_3652	reporter	FALSE	not_applicable
exp_3654	reporter	FALSE	not_applicable
exp_3657	reporter	FALSE	not_applicable
exp_3660	reporter	FALSE	not_applicable
exp_3661	reporter	FALSE	not_applicable
exp_3667	reporter	FALSE	not_applicable
exp_3669	reporter	TRUE	putative
exp_3675	reporter	FALSE	not_applicable
exp_3677	reporter	FALSE	not_applicable
exp_3678	reporter	FALSE	not_applicable
exp_3680	reporter	FALSE	not_applicable
exp_3682	reporter	FALSE	not_applicable
exp_3697	reporter	TRUE	putative
exp_3698	reporter	TRUE	putative
exp_3699	reporter	TRUE	putative
exp_3702	reporter	FALSE	not_applicable
exp_3703	reporter	FALSE	not_applicable
exp_3704	reporter	FALSE	not_applicable
exp_3705	reporter	FALSE	not_applicable
exp_3706	reporter	FALSE	not_applicable
exp_3707	reporter	FALSE	not_applicable
exp_3708	reporter	FALSE	not_applicable
exp_3709	reporter	FALSE	not_applicable
exp_3730	reporter	FALSE	not_applicable
exp_3733	reporter	FALSE	not_applicable
exp_3735	reporter	FALSE	not_applicable
exp_3738	reporter	FALSE	not_applicable
exp_3741	reporter	TRUE	putative
exp_3745	reporter	TRUE	putative
exp_3767	reporter	TRUE	putative
exp_3771	reporter	TRUE	putative
exp_3793	reporter	FALSE	not_applicable
exp_3797	reporter	FALSE	not_applicable
exp_3799	reporter	FALSE	not_applicable
exp_3801	reporter	FALSE	not_applicable
exp_3813	reporter	TRUE	putative
exp_3815	reporter	TRUE	putative
exp_3821	reporter	FALSE	not_applicable
exp_3823	reporter	FALSE	not_applicable
exp_3841	reporter	TRUE	putative
exp_3843	reporter	TRUE	putative
exp_3845	reporter	FALSE	not_applicable
exp_3855	reporter	FALSE	not_applicable
exp_3858	reporter	FALSE	not_applicable
exp_3873	reporter	FALSE	not_applicable
exp_3876	reporter	TRUE	putative
exp_3888	reporter	TRUE	putative
exp_3897	reporter	TRUE	putative
exp_3900	reporter	TRUE	emsa
exp_3902	reporter	FALSE	not_applicable
exp_3905	reporter	FALSE	not_applicable
exp_3912	reporter	TRUE	putative
exp_3918	reporter	TRUE	putative
exp_3919	reporter	TRUE	putative
exp_3930	reporter	FALSE	not_applicable
exp_3933	reporter	TRUE	emsa
exp_3938	reporter	TRUE	emsa
exp_3939	reporter	TRUE	putative
exp_3940	reporter	TRUE	putative
exp_3941	reporter	TRUE	putative
exp_3942	reporter	TRUE	putative
exp_3945	reporter	TRUE	emsa
exp_3949	reporter	TRUE	emsa
exp_3957	reporter	FALSE	not_applicable
exp_3960	reporter	FALSE	not_applicable
exp_3965	reporter	FALSE	not_applicable
exp_3966	reporter	TRUE	putative
exp_3970	reporter	TRUE	putative
exp_3973	reporter	TRUE	emsa
exp_3980	reporter	FALSE	not_applicable
